# A home-cage, video monitoring-based mouse frailty index detects age-associated morbidity in the absence of handler-induced stress

**DOI:** 10.1101/2022.07.19.500666

**Authors:** J. Graham Ruby, Paulo Ylagan, Andrea Di Francesco, José Zavala-Solorio, Robert Keyser, Owen Williams, Sarah Spock, Wenzhou Li, Nalien Vongtharangsy, Sandip Chatterjee, Cricket A. Sloan, Charles Ledogar, Veronica Kuiper, Janessa Kite, Marcelo Cosino, Paulyn Cha, Eleanor M. Karlsson

## Abstract

Frailty indexes provide quantitative measurements of non-specific health decline and are particularly useful as longitudinal monitors of pre-mortal morbidity in aging studies. For mouse studies, frailty assessments can be taken non-invasively, but they require handling and direct observation that is labor-intensive to the scientist and stress-inducing to the animal. Here, we implement, evaluate, and provide a digital frailty index composed entirely of computational analyses of home-cage video and compare it to manually obtained frailty scores in genetically diverse mice. We show that the frailty scores assigned by our digital index correlate with both manually obtained frailty scores and chronological age. Thus, we provide a tool for frailty assessment that reduces stress to the animal and can be collected consistently, at scale, without substantial labor cost.
