## Supplemental Table 1 for "A home-cage, video monitoring-based mouse frailty index detects age-associated morbidity in the absence of handler-induced stress"

RFID	Sex	Coat	DOB
490183	female	agouti	1/8/2019
491694	male	albino	6/23/2020
491860	female	albino	3/31/2020
491699	male	black	3/19/2019
490340	male	agouti	3/19/2019
493567	female	black	3/31/2020
euth lympoma 4/27	female		1/8/2019
493830	male	albino	3/19/2019
490666	male	agouti	1/9/2019
490713	female	black	9/29/2020
491899	female	agouti	1/9/2019
491898	female	agouti	6/23/2020
490824	female	black	3/19/2019
491068	male	black	3/31/2020
493599	male	agouti	3/31/2020
490103	female	albino	3/19/2019
491613	male	albino	7/16/2019
490101	female	agouti	9/17/2019
492207	female	agouti	6/23/2020
494266	female	agouti	12/24/2019
493473	male	albino	3/19/2019
492282	female	agouti	7/16/2019
493265	male	albino	1/8/2019
491819	female	albino	9/17/2019
492188	female	agouti	1/8/2019
490992	male	black	9/17/2019
489568	female	albino	12/24/2019
489569	female	agouti	9/29/2020
491370	male	agouti	1/8/2019
493090	female	black	1/9/2019
492380	female	albino	12/24/2019
489565	female	albino	1/9/2019
493094	female	agouti	1/8/2019
491930	female	agouti	1/8/2019
491279	female	agouti	1/8/2019
found dead 4/27	male		9/17/2019
489843	male	agouti	9/29/2020
491945	male	agouti	3/19/2019
493398	female	agouti	9/29/2020
493002	male	albino	1/9/2019
492145	female	black	1/9/2019
490818	female	albino	1/9/2019
491944	female	agouti	6/23/2020
493840	female	agouti	7/16/2019
491946	female	agouti	6/23/2020
490290	female	albino	1/8/2019
490836	male	agouti	3/19/2019
493926	male	agouti	3/19/2019
492770	male	agouti	3/19/2019
492278	female	albino	3/19/2019
492110	male	agouti	9/17/2019
490950	male	agouti	1/9/2019
493480	male	albino	3/19/2019
491567	female	agouti	6/23/2020
491610	male	agouti	6/23/2020
493782	female	black	9/17/2019
489574	female	black	3/31/2020
493990	female	agouti	9/17/2019
494132	female	albino	12/24/2019
493992	female	albino	6/23/2020
490471	female	albino	7/16/2019
491637	female	black	6/23/2020
492097	male	albino	3/19/2019
489876	female	albino	3/19/2019
490327	male	agouti	3/19/2019
doesn't exist	female		6/23/2020
491049	male	albino	3/19/2019
492300	male	albino	12/24/2019
491733	female	black	9/29/2020
492309	female	agouti	3/31/2020
490284	male	agouti	9/29/2020
489475	female	albino	9/29/2020
489554	male	agouti	12/24/2019
491281	female	albino	1/9/2019
489553	female	agouti	1/9/2019
493303	male	black	1/8/2019
489767	female	agouti	3/31/2020
491855	female	agouti	3/19/2019
489763	female	albino	6/23/2020
493304	male	agouti	1/9/2019
489414	male	agouti	3/19/2019
493988	male	agouti	3/19/2019
491993	male	agouti	6/23/2020
489706	female	albino	1/8/2019
494143	female	black	9/29/2020
491521	female	albino	9/17/2019
490981	male	albino	9/29/2020
489544	female	agouti	7/16/2019
491950	female	agouti	1/9/2019
492037	male	agouti	9/29/2020
492109	male	albino	1/8/2019
490468	female	agouti	1/9/2019
491402	male	albino	1/8/2019
489498	male	agouti	1/9/2019
490261	female	agouti	1/9/2019
491482	male	agouti	1/8/2019
491484	female	agouti	9/17/2019
491963	male	black	3/19/2019
490507	female	agouti	1/8/2019
euth enlarged liver BCS 2 4/27	male		3/19/2019
490905	male	agouti	1/9/2019
491724	female	agouti	3/19/2019
491648	female	albino	1/9/2019
491726	female	agouti	3/19/2019
489466	female	agouti	3/31/2020
489465	female	agouti	9/29/2020
492202	female	albino	9/29/2020
492416	female	agouti	3/19/2019
492000	female	agouti	9/29/2020
489584	male	agouti	3/19/2019
492256	female	agouti	9/29/2020
492129	female	agouti	9/29/2020
489953	female	agouti	9/29/2020
493449	female	agouti	12/24/2019
491981	male	agouti	3/19/2019
491411	male	agouti	1/9/2019
491982	female	black	7/16/2019
491794	female	albino	3/19/2019
490990	female	albino	1/9/2019
489959	male	albino	3/19/2019
490220	male	agouti	6/23/2020
490227	female	albino	3/19/2019
493246	male	agouti	3/19/2019
491824	female	agouti	3/19/2019
492206	female	albino	1/8/2019
491027	female	albino	1/8/2019
491025	male	albino	9/17/2019
489814	male	agouti	3/19/2019
490307	male	black	1/8/2019
489391	female	albino	12/24/2019
490144	female	black	9/29/2020
492244	female	black	1/8/2019
492369	female	black	3/19/2019
491153	female	agouti	6/23/2020
492607	male	agouti	3/19/2019
491658	female	agouti	12/24/2019
491417	female	albino	1/8/2019
492408	male	black	12/24/2019
490593	male	agouti	7/16/2019
492822	male	black	3/31/2020
493209	male	black	7/16/2019
490861	female	agouti	3/19/2019
489493	female	albino	3/19/2019
492625	male	agouti	3/19/2019
490315	female	agouti	3/19/2019
491788	male	agouti	9/29/2020
489435	male	agouti	3/31/2020
490311	male	black	3/19/2019
493517	female	black	6/23/2020
490094	male	albino	1/8/2019
494335	male	agouti	6/23/2020
489666	male	albino	3/19/2019
491837	male	agouti	3/19/2019
494000	male	agouti	3/19/2019
491237	female	agouti	1/8/2019
491702	female	agouti	6/23/2020
491467	male	agouti	7/16/2019
491544	female	agouti	3/31/2020
491149	female	agouti	9/29/2020
492027	male	albino	3/31/2020
493124	female	agouti	1/9/2019
491338	female	black	3/19/2019
493801	female	agouti	1/8/2019
490991	male	albino	9/17/2019
489556	male	agouti	9/29/2020
494310	female	agouti	6/23/2020
492104	female	agouti	9/17/2019
489874	female	albino	3/31/2020
494095	female	agouti	9/17/2019
494096	female	agouti	9/17/2019
490857	female	agouti	6/23/2020
491472	male	albino	6/23/2020
489831	female	agouti	1/9/2019
493660	female	albino	1/9/2019
491476	female	agouti	7/16/2019
492751	female	albino	9/29/2020
491478	female	agouti	3/31/2020
492946	female	albino	12/24/2019
489432	male	albino	3/19/2019
490003	female	albino	1/8/2019
492196	female	agouti	7/16/2019
490008	female	agouti	9/29/2020
490240	male	black	3/19/2019
491576	male	albino	1/8/2019
491577	male	albino	9/29/2020
492221	female	agouti	1/8/2019
492220	male	albino	1/9/2019
494085	female	black	6/23/2020
491249	female	agouti	7/16/2019
492225	female	black	1/8/2019
493790	female	albino	12/24/2019
493111	male	black	12/24/2019
489881	female	agouti	1/9/2019
492057	female	black	6/23/2020
489889	female	black	3/19/2019
492836	male	albino	3/19/2019
490583	female	agouti	6/23/2020
494069	female	black	3/31/2020
492959	female	agouti	9/29/2020
490350	male	albino	9/29/2020
490375	female	agouti	6/23/2020
491684	female	agouti	6/23/2020
492953	female	albino	1/9/2019
494060	male	agouti	6/23/2020
493570	female	albino	3/19/2019
491689	female	agouti	9/17/2019
492568	male	albino	3/19/2019
491019	male	agouti	7/16/2019
489904	female	agouti	9/17/2019
489906	male	black	9/29/2020
490673	male	albino	6/23/2020
493741	female	albino	1/8/2019
492453	female	agouti	6/23/2020
491925	male	black	9/17/2019
490072	female	agouti	9/29/2020
491921	female	agouti	7/16/2019
493943	male	agouti	12/24/2019
493942	female	agouti	7/16/2019
491882	female	agouti	3/19/2019
491928	female	albino	3/19/2019
492294	male	albino	1/9/2019
491392	female	agouti	1/9/2019
493467	male	albino	6/23/2020
491394	female	albino	1/8/2019
489536	female	agouti	9/29/2020
492162	male	agouti	6/23/2020
492299	female	albino	12/24/2019
492697	male	albino	9/29/2020
