## Supplemental Table 6 for "A home-cage, video monitoring-based mouse frailty index detects age-associated morbidity in the absence of handler-induced stress"

Mouse ID	Obs.#	Age at MFI (days)	MFI date	DFI date	MFI	DFI
490183	2	896	2021-06-22	2021-06-29	0.206896551724	0.329300485755
490183	3	938	2021-08-03	2021-08-10	0.206896551724	0.255665148594
490183	1	854	2021-05-11	2021-05-18	0.103448275862	0.299186985523
491694	2	385	2021-07-13	2021-07-20	0.0689655172414	0.404414765436
491694	3	427	2021-08-24	2021-08-31	0.0689655172414	0.210620530005
491694	1	343	2021-06-01	2021-06-08	0.0862068965517	0.308361528849
491860	2	476	2021-07-20	2021-07-27	0.120689655172	0.242633507674
491860	3	518	2021-08-31	2021-09-04	0.120689655172	0.113927300901
491860	1	434	2021-06-08	2021-06-15	0.155172413793	0.319852326111
491699	1	791	2021-05-18	2021-05-25	0.172413793103	0.323961758904
490340	1	791	2021-05-18	2021-05-25	0.103448275862	0.241734305122
493567	2	476	2021-07-20	2021-07-27	0.120689655172	0.0449517906658
493567	3	518	2021-08-31	2021-09-04	0.155172413793	0.120608001204
493567	1	434	2021-06-08	2021-06-15	0.155172413793	0.158111649004
490713	2	294	2021-07-20	2021-07-27	0.155172413793	0.175056084413
490713	3	336	2021-08-31	2021-09-04	0.137931034483	0.13680511951
490713	1	252	2021-06-08	2021-06-15	0.155172413793	0.197490798076
491950	1	846	2021-05-04	2021-05-11	0.103448275862	0.161798125964
490824	1	791	2021-05-18	2021-05-25	0.189655172414	0.34236666334
490824	3	875	2021-08-10	2021-08-17	0.224137931034	0.34961943149
490824	2	833	2021-06-29	2021-07-03	0.137931034483	0.20669282534
491068	2	476	2021-07-20	2021-07-27	0.0862068965517	0.14114739908
491068	3	518	2021-08-31	2021-09-04	0.155172413793	0.0823697324901
491068	1	434	2021-06-08	2021-06-15	0.0689655172414	0.197354941164
493599	2	476	2021-07-20	2021-07-27	0.120689655172	0.209287838916
493599	3	518	2021-08-31	2021-09-04	0.0344827586207	0.25
493599	1	434	2021-06-08	2021-06-15	0.051724137931	0.0491191756326
490101	1	616	2021-05-25	2021-05-29	0.0689655172414	0.198873224175
492207	2	385	2021-07-13	2021-07-20	0.103448275862	0.0954747443429
492207	3	427	2021-08-24	2021-08-31	0.137931034483	0.220588868337
492207	1	343	2021-06-01	2021-06-08	0.0689655172414	0.315913428958
494266	2	567	2021-07-13	2021-07-20	0.103448275862	0.129242727617
494266	3	609	2021-08-24	2021-08-31	0.137931034483	0.185296895136
494266	1	525	2021-06-01	2021-06-08	0.120689655172	0.273307536165
493473	1	791	2021-05-18	2021-05-25	0.0689655172414	0.204135581396
493473	3	875	2021-08-10	2021-08-17	0.137931034483	0.175059602283
493473	2	833	2021-06-29	2021-07-03	0.0689655172414	0.279711015074
492282	3	763	2021-08-17	2021-08-24	0.155172413793	0.190922722929
492282	1	679	2021-05-25	2021-05-29	0.189655172414	0.34060347714
492282	2	721	2021-07-06	2021-07-13	0.137931034483	0.303262022132
491819	3	700	2021-08-17	2021-08-24	0.0862068965517	0.181575916445
491819	1	616	2021-05-25	2021-05-29	0.103448275862	0.138447405125
491819	2	658	2021-07-06	2021-07-13	0.0862068965517	0.0824417155402
492188	1	854	2021-05-11	2021-05-18	0.137931034483	0.213389495634
489466	2	476	2021-07-20	2021-07-27	0.120689655172	0.17606887949
489466	3	518	2021-08-31	2021-09-04	0.137931034483	0.00851087803604
489466	1	434	2021-06-08	2021-06-15	0.137931034483	0.0478493564065
489568	2	567	2021-07-13	2021-07-20	0.172413793103	0.115725497907
489568	3	609	2021-08-24	2021-08-31	0.189655172414	0.245617587128
489568	1	525	2021-06-01	2021-06-08	0.189655172414	0.229803296884
489569	2	294	2021-07-20	2021-07-27	0.0689655172414	0.0878690814765
489569	3	336	2021-08-31	2021-09-04	0.120689655172	0.0745219039278
489569	1	252	2021-06-08	2021-06-15	0.0344827586207	0.113586069573
493090	1	846	2021-05-04	2021-05-11	0.206896551724	0.390936906558
492380	2	567	2021-07-13	2021-07-20	0.172413793103	0.299373402431
492380	3	609	2021-08-24	2021-08-31	0.155172413793	0.27050108
492380	1	525	2021-06-01	2021-06-08	0.172413793103	0.201413396061
489565	3	930	2021-07-27	2021-08-03	0.120689655172	0.157681430404
489565	1	846	2021-05-04	2021-05-11	0.0862068965517	0.193316860097
489565	2	888	2021-06-15	2021-06-22	0.103448275862	0.187217492025
493094	1	854	2021-05-11	2021-05-18	0.137931034483	0.382584454937
491279	2	896	2021-06-22	2021-06-29	0.206896551724	0.365307477234
491279	1	854	2021-05-11	2021-05-18	0.051724137931	0.21700235947
491370	2	896	2021-06-22	2021-06-29	0.0344827586207	0.137756538585
491370	3	938	2021-08-03	2021-08-10	0.051724137931	0.0703668078095
491370	1	854	2021-05-11	2021-05-18	0.0344827586207	0.252007626868
489843	2	294	2021-07-20	2021-07-27	0.103448275862	0.0396127738074
489843	3	336	2021-08-31	2021-09-04	0.051724137931	0.125
489843	1	252	2021-06-08	2021-06-15	0.0862068965517	0.0210444017572
491945	1	791	2021-05-18	2021-05-25	0.0862068965517	0.31989246373
491945	3	875	2021-08-10	2021-08-17	0.120689655172	0.361850180464
491945	2	833	2021-06-29	2021-07-03	0.0689655172414	0.0889215083815
493398	2	294	2021-07-20	2021-07-27	0.051724137931	0.0785697696682
493398	3	336	2021-08-31	2021-09-04	0.051724137931	0.00897959734592
493398	1	252	2021-06-08	2021-06-15	0.120689655172	0.126108027419
493002	3	930	2021-07-27	2021-08-03	0.172413793103	0.339831715014
493002	1	846	2021-05-04	2021-05-11	0.155172413793	0.223230862161
493002	2	888	2021-06-15	2021-06-22	0.120689655172	0.326024886957
492145	1	846	2021-05-04	2021-05-11	0.0689655172414	0.51108628669
492145	2	888	2021-06-15	2021-06-22	0.189655172414	0.47650690225
490818	3	930	2021-07-27	2021-08-03	0.189655172414	0.224228273314
490818	1	846	2021-05-04	2021-05-11	0.137931034483	0.13277751137
490818	2	888	2021-06-15	2021-06-22	0.172413793103	0.351843182774
491944	2	385	2021-07-13	2021-07-20	0.0862068965517	0.33906265166
491944	3	427	2021-08-24	2021-08-31	0.172413793103	0.303069114809
491944	1	343	2021-06-01	2021-06-08	0.051724137931	0.439836634215
493840	1	679	2021-05-25	2021-05-29	0.172413793103	0.281734609546
493840	2	721	2021-07-06	2021-07-13	0.206896551724	0.365566211538
491946	2	385	2021-07-13	2021-07-20	0.120689655172	0.0342951610626
491946	3	427	2021-08-24	2021-08-31	0.189655172414	0.00195492934212
491946	1	343	2021-06-01	2021-06-08	0.0862068965517	0.194004273887
490290	2	896	2021-06-22	2021-06-29	0.137931034483	0.100509708684
490290	3	938	2021-08-03	2021-08-10	0.189655172414	0.380826484771
490290	1	854	2021-05-11	2021-05-18	0.137931034483	0.224540071517
490836	1	791	2021-05-18	2021-05-25	0.0689655172414	0.307482033875
493926	1	791	2021-05-18	2021-05-25	0.0862068965517	0.463835408509
493926	3	875	2021-08-10	2021-08-17	0.103448275862	0.313737809165
493926	2	833	2021-06-29	2021-07-03	0.051724137931	0.312058430486
492770	1	791	2021-05-18	2021-05-25	0.103448275862	0.110158675937
492770	3	875	2021-08-10	2021-08-17	0.0862068965517	0.129085756736
492770	2	833	2021-06-29	2021-07-03	0.0862068965517	0.190041790886
492278	1	791	2021-05-18	2021-05-25	0.0862068965517	0.442081263121
492278	3	875	2021-08-10	2021-08-17	0.103448275862	0.332866670195
492278	2	833	2021-06-29	2021-07-03	0.0344827586207	0.180078809618
493265	2	896	2021-06-22	2021-06-29	0.155172413793	0.0671211103005
493265	3	938	2021-08-03	2021-08-10	0.137931034483	0.0888399681052
493265	1	854	2021-05-11	2021-05-18	0.155172413793	0.0824378546318
490950	3	930	2021-07-27	2021-07-27	0.103448275862	0.0476008472296
490950	1	846	2021-05-04	2021-05-11	0.120689655172	0.419540262065
490950	2	888	2021-06-15	2021-06-15	0.120689655172	0.143872832914
490950	2	888	2021-06-15	2021-06-22	0.120689655172	0.351482671504
489584	1	791	2021-05-18	2021-05-25	0.0689655172414	0.16471848199
489584	3	875	2021-08-10	2021-08-17	0.137931034483	0.460653212591
493782	3	700	2021-08-17	2021-08-24	0.137931034483	0.190954359737
493782	1	616	2021-05-25	2021-05-29	0.120689655172	0.167312945805
493782	2	658	2021-07-06	2021-07-13	0.137931034483	0.263378516322
489574	2	476	2021-07-20	2021-07-27	0.103448275862	0.183336712136
489574	3	518	2021-08-31	2021-09-04	0.155172413793	0.133110547032
489574	1	434	2021-06-08	2021-06-15	0.172413793103	0.33253446181
493990	3	700	2021-08-17	2021-08-24	0.0689655172414	0.0
493990	1	616	2021-05-25	2021-05-29	0.0172413793103	0.0
493990	2	658	2021-07-06	2021-07-13	0.0862068965517	0.0
494132	2	567	2021-07-13	2021-07-20	0.137931034483	0.308895997714
494132	3	609	2021-08-24	2021-08-31	0.155172413793	0.346147806625
494132	1	525	2021-06-01	2021-06-08	0.172413793103	0.273483106065
493992	2	385	2021-07-13	2021-07-20	0.0862068965517	0.141251721169
493992	3	427	2021-08-24	2021-08-31	0.103448275862	0.19652674736
493992	1	343	2021-06-01	2021-06-08	0.051724137931	0.182042633896
490471	1	679	2021-05-25	2021-05-29	0.172413793103	0.328341326604
491637	2	385	2021-07-13	2021-07-20	0.051724137931	0.145462471036
491637	3	427	2021-08-24	2021-08-31	0.051724137931	0.269458880179
491637	1	343	2021-06-01	2021-06-08	0.0689655172414	0.253312385094
492097	1	791	2021-05-18	2021-05-25	0.103448275862	0.204655786364
492097	3	875	2021-08-10	2021-08-17	0.051724137931	0.29152979102
492097	2	833	2021-06-29	2021-07-03	0.051724137931	0.321699726185
489435	2	476	2021-07-20	2021-07-27	0.0862068965517	0.0
489435	3	518	2021-08-31	2021-09-04	0.103448275862	0.310161975963
489435	1	434	2021-06-08	2021-06-15	0.0862068965517	0.0168604440338
490327	1	791	2021-05-18	2021-05-25	0.051724137931	0.414502434274
490327	3	875	2021-08-10	2021-08-17	0.120689655172	0.321665800269
490327	2	833	2021-06-29	2021-07-03	0.103448275862	0.431574048191
491049	1	791	2021-05-18	2021-05-25	0.120689655172	0.281614892845
491049	3	875	2021-08-10	2021-08-17	0.120689655172	0.203858559104
491049	2	833	2021-06-29	2021-07-03	0.120689655172	0.28568314028
492300	2	567	2021-07-13	2021-07-20	0.103448275862	0.163564433994
492300	3	609	2021-08-24	2021-08-31	0.051724137931	0.31781747364
492300	1	525	2021-06-01	2021-06-08	0.0689655172414	0.137728758127
491733	2	294	2021-07-20	2021-07-27	0.155172413793	0.0125896827024
491733	3	336	2021-08-31	2021-09-04	0.120689655172	0.0680608665482
491733	1	252	2021-06-08	2021-06-15	0.155172413793	0.409743418655
492309	2	476	2021-07-20	2021-07-27	0.172413793103	0.0454419568347
492309	3	518	2021-08-31	2021-09-04	0.189655172414	0.182318844875
492309	1	434	2021-06-08	2021-06-15	0.0862068965517	0.0860545555955
490284	2	294	2021-07-20	2021-07-27	0.0862068965517	0.16301752922
490284	3	336	2021-08-31	2021-09-04	0.0862068965517	0.120146812653
490284	1	252	2021-06-08	2021-06-15	0.0862068965517	0.342418881299
489475	2	294	2021-07-20	2021-07-27	0.0862068965517	0.0382174570219
489475	3	336	2021-08-31	2021-09-04	0.103448275862	0.29659927868
489475	1	252	2021-06-08	2021-06-15	0.103448275862	0.182491086284
489554	2	567	2021-07-13	2021-07-20	0.120689655172	0.156322395693
489554	3	609	2021-08-24	2021-08-31	0.155172413793	0.4569882868
489554	1	525	2021-06-01	2021-06-08	0.0862068965517	0.375180796086
491281	3	930	2021-07-27	2021-08-03	0.172413793103	0.301052107296
491281	1	846	2021-05-04	2021-05-11	0.120689655172	0.194469017833
491281	2	888	2021-06-15	2021-06-22	0.155172413793	0.280320410236
489553	1	846	2021-05-04	2021-05-11	0.155172413793	0.265540727015
489553	2	888	2021-06-15	2021-06-22	0.172413793103	0.314329323248
493303	2	896	2021-06-22	2021-06-29	0.103448275862	0.275513280971
493303	1	854	2021-05-11	2021-05-18	0.0862068965517	0.376216854501
489767	2	476	2021-07-20	2021-07-27	0.120689655172	0.320855911199
489767	3	518	2021-08-31	2021-09-04	0.155172413793	0.368546924348
489767	1	434	2021-06-08	2021-06-15	0.137931034483	0.379443348649
493304	3	930	2021-07-27	2021-08-03	0.224137931034	0.380429827561
493304	1	846	2021-05-04	2021-05-11	0.137931034483	0.427412763669
493304	2	888	2021-06-15	2021-06-22	0.137931034483	0.470366702342
489763	2	385	2021-07-13	2021-07-20	0.0862068965517	0.0
489763	3	427	2021-08-24	2021-08-31	0.0689655172414	0.188882754344
489763	1	343	2021-06-01	2021-06-08	0.0862068965517	0.019557426528
489414	1	791	2021-05-18	2021-05-25	0.0862068965517	0.122107731003
493988	1	791	2021-05-18	2021-05-25	0.189655172414	0.492321750395
493988	3	875	2021-08-10	2021-08-17	0.189655172414	0.404979224742
493988	2	833	2021-06-29	2021-07-03	0.224137931034	0.367481213032
491993	2	385	2021-07-13	2021-07-20	0.103448275862	0.318765589505
491993	3	427	2021-08-24	2021-08-31	0.0862068965517	0.324402800916
491993	1	343	2021-06-01	2021-06-08	0.120689655172	0.40716199596
489706	2	896	2021-06-22	2021-06-29	0.137931034483	0.159604999929
489706	1	854	2021-05-11	2021-05-18	0.0862068965517	0.226599662976
494143	2	294	2021-07-20	2021-07-27	0.155172413793	0.176421778358
494143	3	336	2021-08-31	2021-09-04	0.103448275862	0.151169577961
494143	1	252	2021-06-08	2021-06-15	0.120689655172	0.25376379091
491855	1	791	2021-05-18	2021-05-25	0.103448275862	0.266962136201
491855	2	833	2021-06-29	2021-07-03	0.155172413793	0.327222716065
490981	2	294	2021-07-20	2021-07-27	0.120689655172	0.170503154241
490981	3	336	2021-08-31	2021-09-04	0.0344827586207	0.20759047912
490981	1	252	2021-06-08	2021-06-15	0.103448275862	0.128435910208
489544	1	679	2021-05-25	2021-05-29	0.224137931034	0.463588530999
491899	3	930	2021-07-27	2021-08-03	0.103448275862	0.132260737914
491899	1	846	2021-05-04	2021-05-11	0.155172413793	0.0965203039478
491899	2	888	2021-06-15	2021-06-22	0.051724137931	0.138010482473
492037	2	294	2021-07-20	2021-07-27	0.0862068965517	0.137896209204
492037	3	336	2021-08-31	2021-09-04	0.120689655172	0.0976785677377
492037	1	252	2021-06-08	2021-06-15	0.0862068965517	0.22092970461
491567	2	385	2021-07-13	2021-07-20	0.0689655172414	0.297732681223
491567	3	427	2021-08-24	2021-08-31	0.0862068965517	0.111583437128
491567	1	343	2021-06-01	2021-06-08	0.0689655172414	0.140279442111
492109	2	896	2021-06-22	2021-06-29	0.0862068965517	0.224655183925
492109	3	938	2021-08-03	2021-08-10	0.155172413793	0.257442055205
492109	1	854	2021-05-11	2021-05-18	0.0862068965517	0.112048514831
490468	1	846	2021-05-04	2021-05-11	0.155172413793	0.307143370685
491402	2	896	2021-06-22	2021-06-29	0.051724137931	0.0430811351725
491402	1	854	2021-05-11	2021-05-18	0.0689655172414	0.228856264305
490261	3	930	2021-07-27	2021-08-03	0.155172413793	0.169846754716
490261	1	846	2021-05-04	2021-05-11	0.120689655172	0.374601359351
490261	2	888	2021-06-15	2021-06-22	0.137931034483	0.274925717168
491482	2	896	2021-06-22	2021-06-29	0.103448275862	0.231827335798
491482	3	938	2021-08-03	2021-08-10	0.120689655172	0.214935502724
491482	1	854	2021-05-11	2021-05-18	0.103448275862	0.278070692444
491484	3	700	2021-08-17	2021-08-24	0.0689655172414	0.281525451903
491484	1	616	2021-05-25	2021-05-29	0.0689655172414	0.17401390899
491484	2	658	2021-07-06	2021-07-13	0.0862068965517	0.194132472718
491963	1	791	2021-05-18	2021-05-25	0.0862068965517	0.314422592703
490507	2	896	2021-06-22	2021-06-29	0.155172413793	0.294766253336
490507	3	938	2021-08-03	2021-08-10	0.155172413793	0.162652546331
490507	1	854	2021-05-11	2021-05-18	0.137931034483	0.274871544106
491724	1	791	2021-05-18	2021-05-25	0.155172413793	0.175654557651
491724	3	875	2021-08-10	2021-08-17	0.258620689655	0.237268810525
491724	2	833	2021-06-29	2021-07-03	0.189655172414	0.30918574837
491648	3	930	2021-07-27	2021-08-03	0.155172413793	0.281730854659
491648	1	846	2021-05-04	2021-05-11	0.120689655172	0.28680040481
491648	2	888	2021-06-15	2021-06-22	0.120689655172	0.162988634795
491726	1	791	2021-05-18	2021-05-25	0.155172413793	0.228594863112
491726	3	875	2021-08-10	2021-08-17	0.189655172414	0.216852484832
491726	2	833	2021-06-29	2021-07-03	0.155172413793	0.270241814336
490583	2	385	2021-07-13	2021-07-20	0.0862068965517	0.125
490583	3	427	2021-08-24	2021-08-31	0.120689655172	0.234707681444
490583	1	343	2021-06-01	2021-06-08	0.051724137931	0.184514273917
489465	2	294	2021-07-20	2021-07-27	0.103448275862	0.154647359496
489465	3	336	2021-08-31	2021-09-04	0.120689655172	0.149692317694
489465	1	252	2021-06-08	2021-06-15	0.0862068965517	0.234532233479
491610	2	385	2021-07-13	2021-07-20	0.189655172414	0.181294588469
491610	3	427	2021-08-24	2021-08-31	0.241379310345	0.136051337355
491610	1	343	2021-06-01	2021-06-08	0.120689655172	0.0856853009718
492000	2	294	2021-07-20	2021-07-27	0.137931034483	0.164801655926
492000	3	336	2021-08-31	2021-09-04	0.0862068965517	0.129952575848
492000	1	252	2021-06-08	2021-06-15	0.051724137931	0.0814090709375
492256	2	294	2021-07-20	2021-07-27	0.137931034483	0.0542765493876
492256	3	336	2021-08-31	2021-09-04	0.155172413793	0.0681883499805
492256	1	252	2021-06-08	2021-06-15	0.137931034483	0.135590944427
492129	2	294	2021-07-20	2021-07-27	0.0862068965517	0.0476008472296
492129	3	336	2021-08-31	2021-09-04	0.0862068965517	0.144160869684
492129	1	252	2021-06-08	2021-06-15	0.103448275862	0.143872832914
489953	2	294	2021-07-20	2021-07-27	0.142857142857	0.283154023434
489953	3	336	2021-08-31	2021-09-04	0.155172413793	0.484303689464
489953	1	252	2021-06-08	2021-06-15	0.189655172414	0.0919086159825
493449	2	567	2021-07-13	2021-07-20	0.155172413793	0.0273973974067
493449	3	609	2021-08-24	2021-08-31	0.241379310345	0.125
493449	1	525	2021-06-01	2021-06-08	0.137931034483	0.130369088104
491981	1	791	2021-05-18	2021-05-25	0.0689655172414	0.0649430230056
491411	3	930	2021-07-27	2021-08-03	0.172413793103	0.390871060067
491411	1	846	2021-05-04	2021-05-11	0.103448275862	0.343319941749
491411	2	888	2021-06-15	2021-06-22	0.103448275862	0.36446345837
491982	3	763	2021-08-17	2021-08-24	0.155172413793	0.173120039306
491982	1	679	2021-05-25	2021-05-29	0.155172413793	0.00514712611838
491982	2	721	2021-07-06	2021-07-13	0.137931034483	0.0240698506836
491794	1	791	2021-05-18	2021-05-25	0.0862068965517	0.270344101861
491794	2	833	2021-06-29	2021-07-03	0.120689655172	0.214213921545
490990	3	930	2021-07-27	2021-08-03	0.120689655172	0.217546250986
490990	1	846	2021-05-04	2021-05-11	0.120689655172	0.174947801474
490990	2	888	2021-06-15	2021-06-22	0.155172413793	0.102287612909
489959	1	791	2021-05-18	2021-05-25	0.155172413793	0.366984788377
489959	3	875	2021-08-10	2021-08-17	0.155172413793	0.134448273564
489959	2	833	2021-06-29	2021-07-03	0.189655172414	0.132864710347
490220	2	385	2021-07-13	2021-07-20	0.0862068965517	0.0
490220	3	427	2021-08-24	2021-08-31	0.0172413793103	0.22672141908
490220	1	343	2021-06-01	2021-06-08	0.0689655172414	0.0
490227	1	791	2021-05-18	2021-05-25	0.103448275862	0.278285924601
490227	3	875	2021-08-10	2021-08-17	0.120689655172	0.28321081748
490227	2	833	2021-06-29	2021-07-03	0.103448275862	0.317174046264
491824	1	791	2021-05-18	2021-05-25	0.137931034483	0.380154457612
492206	2	896	2021-06-22	2021-06-29	0.120689655172	0.326622136429
492206	3	938	2021-08-03	2021-08-10	0.172413793103	0.13149098729
492206	1	854	2021-05-11	2021-05-18	0.0862068965517	0.192660973591
491025	3	700	2021-08-17	2021-08-24	0.137931034483	0.177551763394
491025	1	616	2021-05-25	2021-05-29	0.103448275862	0.12913523846
491025	2	658	2021-07-06	2021-07-13	0.0689655172414	0.0798708767271
489814	1	791	2021-05-18	2021-05-25	0.0172413793103	0.308676719676
489814	3	875	2021-08-10	2021-08-17	0.189655172414	0.286656035641
489814	2	833	2021-06-29	2021-07-03	0.137931034483	0.266055263054
490307	2	896	2021-06-22	2021-06-29	0.120689655172	0.0649974659981
490307	3	938	2021-08-03	2021-08-10	0.155172413793	0.0660871143001
490307	1	854	2021-05-11	2021-05-18	0.120689655172	0.0719661417124
489391	2	567	2021-07-13	2021-07-20	0.103448275862	0.0163536513599
489391	3	609	2021-08-24	2021-08-31	0.103448275862	0.141547588522
489391	1	525	2021-06-01	2021-06-08	0.120689655172	0.181820652401
490144	2	294	2021-07-20	2021-07-27	0.120689655172	0.0
490144	3	336	2021-08-31	2021-09-04	0.0862068965517	0.0687082163485
490144	1	252	2021-06-08	2021-06-15	0.103448275862	0.115188220338
492244	2	896	2021-06-22	2021-06-29	0.137931034483	0.0217501311279
492244	3	938	2021-08-03	2021-08-10	0.155172413793	0.178885016016
492244	1	854	2021-05-11	2021-05-18	0.155172413793	0.328458722244
490905	3	930	2021-07-27	2021-08-03	0.137931034483	0.216473129777
490905	1	846	2021-05-04	2021-05-11	0.0862068965517	0.270116633805
490905	2	888	2021-06-15	2021-06-22	0.103448275862	0.304212645452
491153	2	385	2021-07-13	2021-07-20	0.137931034483	0.398872194074
491153	3	427	2021-08-24	2021-08-31	0.120689655172	0.280974502827
491153	1	343	2021-06-01	2021-06-08	0.103448275862	0.250650479805
492607	1	791	2021-05-18	2021-05-25	0.120689655172	0.261409192429
492607	3	875	2021-08-10	2021-08-17	0.155172413793	0.325606752686
492607	2	833	2021-06-29	2021-07-03	0.0862068965517	0.346804441384
491658	2	567	2021-07-13	2021-07-20	0.137931034483	0.320730301888
491658	3	609	2021-08-24	2021-08-31	0.155172413793	0.316156736998
491658	1	525	2021-06-01	2021-06-08	0.155172413793	0.361036996584
491417	1	854	2021-05-11	2021-05-18	0.120689655172	0.125
492408	2	567	2021-07-13	2021-07-20	0.0862068965517	0.346190577745
492408	3	609	2021-08-24	2021-08-31	0.120689655172	0.424609671759
492408	1	525	2021-06-01	2021-06-08	0.120689655172	0.165856525388
489498	3	930	2021-07-27	2021-08-03	0.0862068965517	0.135100757851
489498	1	846	2021-05-04	2021-05-11	0.0689655172414	0.274020359789
489498	2	888	2021-06-15	2021-06-22	0.0689655172414	0.212098796041
492822	2	476	2021-07-20	2021-07-27	0.0689655172414	0.241294539237
492822	3	518	2021-08-31	2021-09-04	0.0714285714286	0.375
492822	1	434	2021-06-08	2021-06-15	0.0689655172414	0.223192318999
493209	3	763	2021-08-17	2021-08-24	0.155172413793	0.260641669553
493209	1	679	2021-05-25	2021-05-29	0.0689655172414	0.220337024915
493209	2	721	2021-07-06	2021-07-13	0.103448275862	0.292658040706
490861	1	791	2021-05-18	2021-05-25	0.103448275862	0.365695801547
490861	3	875	2021-08-10	2021-08-17	0.206896551724	0.359278335339
490861	2	833	2021-06-29	2021-07-03	0.120689655172	0.196396764395
489493	1	791	2021-05-18	2021-05-25	0.103448275862	0.167900300428
489493	3	875	2021-08-10	2021-08-17	0.172413793103	0.145789707725
489493	2	833	2021-06-29	2021-07-03	0.206896551724	0.332845138604
492625	1	791	2021-05-18	2021-05-25	0.0862068965517	0.236236053343
492625	3	875	2021-08-10	2021-08-17	0.0862068965517	0.200647991096
492625	2	833	2021-06-29	2021-07-03	0.0172413793103	0.220771450192
490315	1	791	2021-05-18	2021-05-25	0.103448275862	0.222016978781
490315	2	833	2021-06-29	2021-07-03	0.0862068965517	0.219171048415
491788	2	294	2021-07-20	2021-07-27	0.137931034483	0.203745988066
491788	3	336	2021-08-31	2021-09-04	0.0892857142857	0.238439448629
491788	1	252	2021-06-08	2021-06-15	0.103448275862	0.472727948939
492953	1	846	2021-05-04	2021-05-11	0.155172413793	0.386932284289
490593	3	763	2021-08-17	2021-08-24	0.0862068965517	0.310155342349
490593	1	679	2021-05-25	2021-05-29	0.120689655172	0.0983983886956
490593	2	721	2021-07-06	2021-07-13	0.103448275862	0.0993097251371
490311	1	791	2021-05-18	2021-05-25	0.137931034483	0.37968678059
490311	3	875	2021-08-10	2021-08-17	0.172413793103	0.385001590971
490311	2	833	2021-06-29	2021-07-03	0.137931034483	0.321686057548
493517	1	343	2021-06-01	2021-06-08	0.051724137931	0.279843450684
490094	2	896	2021-06-22	2021-06-29	0.051724137931	0.25
490094	3	938	2021-08-03	2021-08-10	0.0689655172414	0.282514861188
490094	1	854	2021-05-11	2021-05-18	0.103448275862	0.0
494335	2	385	2021-07-13	2021-07-20	0.051724137931	0.271595014049
494335	3	427	2021-08-24	2021-08-31	0.103448275862	0.349067425815
494335	1	343	2021-06-01	2021-06-08	0.0689655172414	0.429205806962
489666	1	791	2021-05-18	2021-05-25	0.0344827586207	0.178785207956
489666	3	875	2021-08-10	2021-08-17	0.120689655172	0.192375790632
489666	2	833	2021-06-29	2021-07-03	0.0689655172414	0.354688601454
491837	1	791	2021-05-18	2021-05-25	0.103448275862	0.28251184165
491837	2	833	2021-06-29	2021-07-03	0.0689655172414	0.376125597139
494000	1	791	2021-05-18	2021-05-25	0.051724137931	0.172449686059
494000	3	875	2021-08-10	2021-08-17	0.103448275862	0.137476670098
494000	2	833	2021-06-29	2021-07-03	0.0892857142857	0.291142727339
491237	2	896	2021-06-22	2021-06-29	0.137931034483	0.218062536571
491237	3	938	2021-08-03	2021-08-10	0.206896551724	0.378709963087
491237	1	854	2021-05-11	2021-05-18	0.137931034483	0.236904279587
491702	2	385	2021-07-13	2021-07-20	0.120689655172	0.214741479198
491702	3	427	2021-08-24	2021-08-31	0.155172413793	0.266332481149
491702	1	343	2021-06-01	2021-06-08	0.137931034483	0.218075430653
492369	1	791	2021-05-18	2021-05-25	0.155172413793	0.420470324364
491544	2	476	2021-07-20	2021-07-27	0.120689655172	0.274201410812
491544	3	518	2021-08-31	2021-09-04	0.155172413793	0.274514612534
491544	1	434	2021-06-08	2021-06-15	0.120689655172	0.254926939371
491149	2	294	2021-07-20	2021-07-27	0.120689655172	0.190028736564
491149	3	336	2021-08-31	2021-09-04	0.103448275862	0.25
491149	1	252	2021-06-08	2021-06-15	0.120689655172	0.0959195092865
492027	2	476	2021-07-20	2021-07-27	0.103448275862	0.325513894912
492027	3	518	2021-08-31	2021-09-04	0.0862068965517	0.275904229304
492027	1	434	2021-06-08	2021-06-15	0.103448275862	0.29121200633
493124	3	930	2021-07-27	2021-08-03	0.155172413793	0.374510788485
493124	1	846	2021-05-04	2021-05-11	0.155172413793	0.501604650274
493124	2	888	2021-06-15	2021-06-22	0.155172413793	0.424172631301
491338	1	791	2021-05-18	2021-05-25	0.172413793103	0.27234240587
491338	3	875	2021-08-10	2021-08-17	0.275862068966	0.382678525175
491338	2	833	2021-06-29	2021-07-03	0.206896551724	0.231698946801
493801	2	896	2021-06-22	2021-06-29	0.137931034483	0.349213661071
493801	3	938	2021-08-03	2021-08-10	0.137931034483	0.307624647317
493801	1	854	2021-05-11	2021-05-18	0.155172413793	0.583265303552
490991	3	700	2021-08-17	2021-08-24	0.155172413793	0.304643067975
490991	1	616	2021-05-25	2021-05-29	0.155172413793	0.416516364539
490991	2	658	2021-07-06	2021-07-13	0.155172413793	0.34729650861
489556	2	294	2021-07-20	2021-07-27	0.103448275862	0.0
489556	3	336	2021-08-31	2021-09-04	0.0862068965517	0.101707318614
489556	1	252	2021-06-08	2021-06-15	0.0689655172414	0.0602830133369
494310	2	385	2021-07-13	2021-07-20	0.0862068965517	0.143558789593
494310	3	427	2021-08-24	2021-08-31	0.0689655172414	0.243308011195
494310	1	343	2021-06-01	2021-06-08	0.051724137931	0.383948201835
492104	3	700	2021-08-17	2021-08-24	0.137931034483	0.273201019495
492104	1	616	2021-05-25	2021-05-29	0.120689655172	0.52946505904
492104	2	658	2021-07-06	2021-07-13	0.137931034483	0.216037606381
492202	2	294	2021-07-20	2021-07-27	0.137931034483	0.112714243899
492202	3	336	2021-08-31	2021-09-04	0.120689655172	0.0259381343285
492202	1	252	2021-06-08	2021-06-15	0.0862068965517	0.127702815854
489874	2	476	2021-07-20	2021-07-27	0.120689655172	0.00193297332885
489874	3	518	2021-08-31	2021-09-04	0.120689655172	0.138900108839
489874	1	434	2021-06-08	2021-06-15	0.120689655172	0.125067579255
494095	1	616	2021-05-25	2021-05-29	0.051724137931	0.367784258017
490857	2	385	2021-07-13	2021-07-20	0.120689655172	0.0769499129004
490857	3	427	2021-08-24	2021-08-31	0.120689655172	0.075913488567
490857	1	343	2021-06-01	2021-06-08	0.051724137931	0.0852242749209
491472	2	385	2021-07-13	2021-07-20	0.0344827586207	0.121308948888
491472	3	427	2021-08-24	2021-08-31	0.0862068965517	0.137386058254
491472	1	343	2021-06-01	2021-06-08	0.0172413793103	0.0436289543861
489831	1	846	2021-05-04	2021-05-11	0.120689655172	0.213931511539
491476	3	763	2021-08-17	2021-08-24	0.155172413793	0.247642178464
491476	1	679	2021-05-25	2021-05-29	0.155172413793	0.149725947726
491476	2	721	2021-07-06	2021-07-13	0.137931034483	0.134679303249
492751	2	294	2021-07-20	2021-07-27	0.137931034483	0.17671720551
492751	3	336	2021-08-31	2021-09-04	0.155172413793	0.205160310213
492751	1	252	2021-06-08	2021-06-15	0.103448275862	0.158461162791
491478	2	476	2021-07-20	2021-07-27	0.0689655172414	0.0
491478	3	518	2021-08-31	2021-09-04	0.189655172414	0.207964874415
491478	1	434	2021-06-08	2021-06-15	0.0862068965517	0.070330912939
492946	2	567	2021-07-13	2021-07-20	0.0862068965517	0.0827393013984
492946	3	609	2021-08-24	2021-08-31	0.103448275862	0.192410232569
492946	1	525	2021-06-01	2021-06-08	0.0689655172414	0.0258574783686
489432	1	791	2021-05-18	2021-05-25	0.0862068965517	0.240400064281
489432	2	833	2021-06-29	2021-07-03	0.0862068965517	0.426617600508
490003	2	896	2021-06-22	2021-06-29	0.0862068965517	0.084776348318
490003	3	938	2021-08-03	2021-08-10	0.0689655172414	0.181514580074
490003	1	854	2021-05-11	2021-05-18	0.137931034483	0.217065570295
492196	1	679	2021-05-25	2021-05-29	0.137931034483	0.271251185156
492196	2	721	2021-07-06	2021-07-13	0.172413793103	0.366987112004
490008	2	294	2021-07-20	2021-07-27	0.051724137931	0.138814578571
490008	3	336	2021-08-31	2021-09-04	0.051724137931	0.0216564713579
490008	1	252	2021-06-08	2021-06-15	0.0862068965517	0.104844208927
490240	1	791	2021-05-18	2021-05-25	0.155172413793	0.342036165206
490240	2	833	2021-06-29	2021-07-03	0.172413793103	0.333124203209
491576	2	896	2021-06-22	2021-06-29	0.051724137931	0.10919696692
491576	3	938	2021-08-03	2021-08-10	0.051724137931	0.290072794013
491576	1	854	2021-05-11	2021-05-18	0.0689655172414	0.190768382866
491467	3	763	2021-08-17	2021-08-24	0.155172413793	0.328283413678
491467	1	679	2021-05-25	2021-05-29	0.103448275862	0.322899223846
491467	2	721	2021-07-06	2021-07-13	0.0862068965517	0.341826267795
492220	1	846	2021-05-04	2021-05-11	0.051724137931	0.253125029215
494085	2	385	2021-07-13	2021-07-20	0.120689655172	0.153434017665
494085	3	427	2021-08-24	2021-08-31	0.137931034483	0.314345194216
494085	1	343	2021-06-01	2021-06-08	0.120689655172	0.253684100671
491249	3	763	2021-08-17	2021-08-24	0.120689655172	0.238125678155
491249	1	679	2021-05-25	2021-05-29	0.189655172414	0.198720618726
491249	2	721	2021-07-06	2021-07-13	0.137931034483	0.27614536619
492225	2	896	2021-06-22	2021-06-29	0.137931034483	0.0680118591742
492225	3	938	2021-08-03	2021-08-10	0.172413793103	0.411420228397
492225	1	854	2021-05-11	2021-05-18	0.172413793103	0.230334683391
493790	2	567	2021-07-13	2021-07-20	0.155172413793	0.204092869189
493790	3	609	2021-08-24	2021-08-31	0.137931034483	0.180980998174
493790	1	525	2021-06-01	2021-06-08	0.155172413793	0.0843910955493
493111	2	567	2021-07-13	2021-07-20	0.103448275862	0.292427037236
493111	3	609	2021-08-24	2021-08-31	0.0862068965517	0.269038122529
493111	1	525	2021-06-01	2021-06-08	0.103448275862	0.281205052497
489881	3	930	2021-07-27	2021-08-03	0.206896551724	0.0525015902476
489881	1	846	2021-05-04	2021-05-11	0.120689655172	0.133474020458
489881	2	888	2021-06-15	2021-06-22	0.137931034483	0.0464628400305
492057	2	385	2021-07-13	2021-07-20	0.120689655172	0.0
492057	3	427	2021-08-24	2021-08-31	0.051724137931	0.125
492057	1	343	2021-06-01	2021-06-08	0.0344827586207	0.0733181548008
491577	2	294	2021-07-20	2021-07-27	0.103448275862	0.21400669819
491577	3	336	2021-08-31	2021-09-04	0.0344827586207	0.094824938411
491577	1	252	2021-06-08	2021-06-15	0.120689655172	0.00112575684607
492836	1	791	2021-05-18	2021-05-25	0.103448275862	0.191038763977
492836	3	875	2021-08-10	2021-08-17	0.051724137931	0.129889701595
492836	2	833	2021-06-29	2021-07-03	0.120689655172	0.112522955262
492110	1	616	2021-05-25	2021-05-29	0.155172413793	0.27501464925
494069	2	476	2021-07-20	2021-07-27	0.155172413793	0.138544059961
494069	3	518	2021-08-31	2021-09-04	0.137931034483	0.124708427527
494069	1	434	2021-06-08	2021-06-15	0.155172413793	0.14213429166
492959	2	294	2021-07-20	2021-07-27	0.0344827586207	0.155629521319
492959	3	336	2021-08-31	2021-09-04	0.051724137931	0.150223454428
492959	1	252	2021-06-08	2021-06-15	0.103448275862	0.236973391295
490350	2	294	2021-07-20	2021-07-27	0.137931034483	0.118736140017
490350	3	336	2021-08-31	2021-09-04	0.0862068965517	0.0562097201953
490350	1	252	2021-06-08	2021-06-15	0.0689655172414	0.0956476900882
490375	2	385	2021-07-13	2021-07-20	0.0862068965517	0.21409563134
490375	3	427	2021-08-24	2021-08-31	0.103448275862	0.236526542805
490375	1	343	2021-06-01	2021-06-08	0.0862068965517	0.460915882846
491684	2	385	2021-07-13	2021-07-20	0.0689655172414	0.410644919804
491684	3	427	2021-08-24	2021-08-31	0.155172413793	0.328746468105
491684	1	343	2021-06-01	2021-06-08	0.120689655172	0.406373166252
490992	3	700	2021-08-17	2021-08-24	0.172413793103	0.259937307803
490992	1	616	2021-05-25	2021-05-29	0.137931034483	0.211337848639
490992	2	658	2021-07-06	2021-07-13	0.120689655172	0.174522140379
494060	2	385	2021-07-13	2021-07-20	0.051724137931	0.244109782915
494060	3	427	2021-08-24	2021-08-31	0.051724137931	0.426861432888
494060	1	343	2021-06-01	2021-06-08	0.051724137931	0.364636568909
493570	1	791	2021-05-18	2021-05-25	0.137931034483	0.225591319111
493570	3	875	2021-08-10	2021-08-17	0.120689655172	0.050066884913
493570	2	833	2021-06-29	2021-07-03	0.120689655172	0.0622428441349
491689	3	700	2021-08-17	2021-08-24	0.172413793103	0.380204059779
491689	1	616	2021-05-25	2021-05-29	0.120689655172	0.446344286625
491689	2	658	2021-07-06	2021-07-13	0.137931034483	0.397981226541
492568	1	791	2021-05-18	2021-05-25	0.137931034483	0.257148731495
492568	3	875	2021-08-10	2021-08-17	0.137931034483	0.311960112854
492568	2	833	2021-06-29	2021-07-03	0.120689655172	0.34905657727
491019	1	679	2021-05-25	2021-05-29	0.137931034483	0.34790402962
491019	2	721	2021-07-06	2021-07-13	0.0689655172414	0.14450268576
489904	3	700	2021-08-17	2021-08-24	0.120689655172	0.051610741294
489904	1	616	2021-05-25	2021-05-29	0.120689655172	0.038496275103
489904	2	658	2021-07-06	2021-07-13	0.0862068965517	0.224925606738
489906	2	294	2021-07-20	2021-07-27	0.103448275862	0.048987881373
489906	3	336	2021-08-31	2021-09-04	0.0689655172414	0.162351047635
489906	1	252	2021-06-08	2021-06-15	0.0689655172414	0.263903380646
490673	2	385	2021-07-13	2021-07-20	0.103448275862	0.124427160804
490673	3	427	2021-08-24	2021-08-31	0.120689655172	0.133406049143
490673	1	343	2021-06-01	2021-06-08	0.103448275862	0.0613452236702
491521	3	700	2021-08-17	2021-08-24	0.0689655172414	0.155780679556
491521	1	616	2021-05-25	2021-05-29	0.0689655172414	0.0731340420335
491521	2	658	2021-07-06	2021-07-13	0.103448275862	0.0647662549831
493741	2	896	2021-06-22	2021-06-29	0.137931034483	0.206118180926
493741	3	938	2021-08-03	2021-08-10	0.155172413793	0.375054141589
493741	1	854	2021-05-11	2021-05-18	0.120689655172	0.125184361448
492453	2	385	2021-07-13	2021-07-20	0.120689655172	0.234007709187
492453	3	427	2021-08-24	2021-08-31	0.103448275862	0.124813268102
492453	1	343	2021-06-01	2021-06-08	0.120689655172	0.303806168624
491925	3	700	2021-08-17	2021-08-24	0.137931034483	0.0473241110888
491925	1	616	2021-05-25	2021-05-29	0.120689655172	0.114203549892
491925	2	658	2021-07-06	2021-07-13	0.0862068965517	0.0775682894626
490072	2	294	2021-07-20	2021-07-27	0.120689655172	0.0882622555695
490072	3	336	2021-08-31	2021-09-04	0.137931034483	0.0144809086516
490072	1	252	2021-06-08	2021-06-15	0.103448275862	0.0127916176984
491921	1	679	2021-05-25	2021-05-29	0.155172413793	0.152674569521
491921	2	721	2021-07-06	2021-07-13	0.189655172414	0.259031489905
493943	2	567	2021-07-13	2021-07-20	0.120689655172	0.27545671829
493943	3	609	2021-08-24	2021-08-31	0.155172413793	0.297029419109
493943	1	525	2021-06-01	2021-06-08	0.0689655172414	0.191173876766
493942	3	763	2021-08-17	2021-08-24	0.189655172414	0.322103880771
493942	1	679	2021-05-25	2021-05-29	0.189655172414	0.19209396286
493942	2	721	2021-07-06	2021-07-13	0.189655172414	0.393398097327
491882	1	791	2021-05-18	2021-05-25	0.103448275862	0.301603317243
491882	3	875	2021-08-10	2021-08-17	0.172413793103	0.145271765699
491882	2	833	2021-06-29	2021-07-03	0.103448275862	0.23558147963
491928	1	791	2021-05-18	2021-05-25	0.155172413793	0.165222492518
491928	3	875	2021-08-10	2021-08-17	0.172413793103	0.277408513699
491928	2	833	2021-06-29	2021-07-03	0.155172413793	0.209981107911
492294	3	930	2021-07-27	2021-08-03	0.172413793103	0.24762001611
492294	1	846	2021-05-04	2021-05-11	0.137931034483	0.11865126767
492294	2	888	2021-06-15	2021-06-22	0.103448275862	0.0819164411326
491392	1	846	2021-05-04	2021-05-11	0.137931034483	0.214539989135
491392	2	888	2021-06-15	2021-06-22	0.120689655172	0.279362334547
493467	2	385	2021-07-13	2021-07-20	0.0862068965517	0.125175740835
493467	3	427	2021-08-24	2021-08-31	0.0689655172414	0.0800269296405
493467	1	343	2021-06-01	2021-06-08	0.103448275862	0.117573187781
491394	2	896	2021-06-22	2021-06-29	0.051724137931	0.250691907091
491394	3	938	2021-08-03	2021-08-10	0.0862068965517	0.240357805739
491394	1	854	2021-05-11	2021-05-18	0.0689655172414	0.26759751857
489536	2	294	2021-07-20	2021-07-27	0.0862068965517	0.00655266445939
489536	3	336	2021-08-31	2021-09-04	0.172413793103	0.0657892759571
489536	1	252	2021-06-08	2021-06-15	0.155172413793	0.21040497444
492162	2	385	2021-07-13	2021-07-20	0.0862068965517	0.0417234710014
492162	3	427	2021-08-24	2021-08-31	0.0689655172414	0.125
492162	1	343	2021-06-01	2021-06-08	0.103448275862	0.162164911644
492697	2	294	2021-07-20	2021-07-27	0.0344827586207	0.0888392793624
492697	3	336	2021-08-31	2021-09-04	0.0689655172414	0.234501825441
492697	1	252	2021-06-08	2021-06-15	0.0689655172414	0.160489185329
492299	2	567	2021-07-13	2021-07-20	0.155172413793	0.0671412132543
492299	3	609	2021-08-24	2021-08-31	0.120689655172	0.0211059151932
492299	1	525	2021-06-01	2021-06-08	0.137931034483	0.284340862166
493246	1	791	2021-05-18	2021-05-25	0.051724137931	0.132696084585
493246	3	875	2021-08-10	2021-08-17	0.155172413793	0.23165617691
493246	2	833	2021-06-29	2021-07-03	0.051724137931	0.316953387389
